# Artificial seawater based long-term culture of colonial ascidians

**DOI:** 10.1101/2021.01.31.429038

**Authors:** M. Wawrzyniak, L.A. Matas Serrato, S. Blanchoud

## Abstract

Tunicates are highly diverse marine invertebrate filter-feeders that are vertebrates’ closest relatives. These organisms, despite a drastically different body plan during their adulthood, have a tissue complexity related to that of vertebrates. Ascidians, which compose most of the Tunicata, are benthic sessile hermaphrodites that reproduce sexually through a motile tadpole larval stage. Over half of the known ascidians species are able to reproduce asexually by budding, typically leading to the formation of colonies where animals, called zooids, are interconnected through an external vascular system. In addition, colonial ascidians are established models for important biological processes including allorecognition, immunobiology, aging, angiogenesis and whole-body regeneration. However, the current paucity in breeding infrastructures limits the study of these animals to coastal regions.

To promote a wider scientific spreading and popularity of colonial ascidians, we have developed a flexible recirculating husbandry setup for their long-term in-lab culture. Our system is inspired both by the flow-through aquariums used by coastal ascidian labs, as well as by the recirculating in-lab systems used for zebrafish research. Our hybrid system thus combines colony breeding, water filtering and food culturing in a semi-automated system where specimens develop on hanging microscopy glass slides. Temperature, light/dark cycles, flow speed and feeding rates can be controlled independently in four different breeding environments to provide room for species-specific optimization as well as for running experiments. This setup is complemented with a quarantine for the acclimatization of wild isolates.

Herein we present our success in breeding *Botrylloides diegensis*, a species of colonial ascidians, for more than 3 years in recirculating artificial seawater over 600 km away from their natural habitat. We show that colonies adapt well to in-lab culturing provided that a suitable marine microbiome is present, and that a specific strain can be isolated, propagated and efficiently used for research over prolonged periods of time. The flexible and modular structure of our system can be scaled and adapted to the needs of specific species, such as *Botryllus schlosseri*, as well as of particular laboratory spaces. Overall, we show that *Botrylloides diegensis* can be proficiently bred in-land and suggest that our results can be extended to other species of colonial ascidians to promote research on these fascinating animals.

**Highlights:**

- First artificial seawater based recirculating aquaculture for colonial ascidians
- Over 3 years of continuous breeding
- Semi-automated setup with minimized maintenance
- Good biomass production for strain propagation
- 4 different culture conditions for optimized breeding for species of interest
