## Supplementary File 2 for "Artificial seawater based long-term culture of colonial ascidians"

### Sheet: Sheet1
Genotyping results
Botrylloides
					NR Viard et al. Megablast match
Strain ID	Extraction protocol	Forward primer (mtCOI)	Reverse primer (mtCOI)	Sequencing result	Best species	Query cover	Identity
S002	HotSHOT	5’-GGTCAACAAATCATAAAGATATTGG-3’	5'-TAAACTTCAGGGTGACCAAAAAATCA-3'	TCAGATTTATTGGAACTGGGATAAGTGTTTTTATTCGTTTAGAGTTGTCTCAAATTAGGCAAGTTGTTGGGGATGGGCAGCTCTATAATGTTATTGTAACTGCTCATGCTTTTGTAATAATTTTTTTCTTTGTTATACCTATGATGATTAGGGGGTTTGGTAACTGATTGTTACCTCTTATAGTGGGGAGTCCAGATATAGCTTTTCCACGTTTAAATAATATGAGTTTTTGGTTATTGCCTCCTGCACTATTTTTTCTTTTCATTAGTTCTATAATTGAAAGTGGGGTGGGAACGGGTTGGACAGTTTATCCCCCATTGTCAAGAAATTTAGCTCATTCTGGGGCTGCATTAGATTGTGCTATTTTTTCACTTCATTTGGCTAGGGTTTCTAGTATTT…	Botrylloides diegensis	0.81	1
S088	HotSHOT	5’-GGTCAACAAATCATAAAGATATTGG-3’	5'-TAAACTTCAGGGTGACCAAAAAATCA-3'	GAACTGGGATAAGTGTTTTTATTCGTTTAGAGTTGTCTCAAATTAGGCAAGTTGTTGGGGATGGGCAGCTCTATAATGTTATTGTAACTGCTCATGCTTTTGTAATAATTTTTTTCTTTGTTATACCTATGATGATTAGGGGGTTTGGTAACTGATTGTTACCTCTTATARTGGGGAGTCCASATATAGCTTTTCCACGTTTAAATAATATGAGTTTTTGGTTATTGCCTCCTGCACTATTTTTTCTTTTCATTAKTTCTATAATTGAAAGTGGGGTGGGAACGGGTTGGACAGTTTATCCCCCATTGTCAAGAAATTTASCTCATTCTGGGGCTGCATTAGATTGTGCTATTTTTTCACTTCATTTGGCTAGGGTTTCTAGTATTTTAAGGTCTTTAA…	Botrylloides diegensis	0.83	0.9908
S131	HotSHOT	5’-GGTCAACAAATCATAAAGATATTGG-3’	5'-TAAACTTCAGGGTGACCAAAAAATCA-3'	TGTTTTTATTCGTTTAGAGTTGTCTCAAATTAGGCAAGTTGTTGGGGATGGGCAGCTCTATATGTTATTGTAACTGCTCATGCTTTTGTAATAATTTTTTTCTTTGTTATACCTATGAYGATTAKGGGGTTTGGTAACTGATTGTTACCTCTTATAKTGRGGAGTCCAGATMTAGCTTTTCCACKTYTAAATAATATGARTTTTTGGTTATTGCCTCCWGCACYATTTTTTCTTTTCATTAKTTCTATAATTGAAAGTGGGGTGGGAACGGGTTGGACAGTTTATCCCCCATTGTCAAGAAATTTASCTCATTCTGGGGCTGCATTAGATTGTGCTATTTTTTCACTTCATTTGGCTAGGGTTTCTAGTATTTTAAGGTCTTTAAATTTTATAAYTACT…	Botrylloides diegensis	0.84	0.9696
S141	HotSHOT	5’-GGTCAACAAATCATAAAGATATTGG-3’	5'-TAAACTTCAGGGTGACCAAAAAATCA-3'	NTGTTNTTATTCGWTTAGAGTTGTCTCAAATTAGGCAANTTGTTGGGGATGGGCANCTCTATTATGTTATTGTAACTGCTCATGCTTTTGTAATAATTTTTTTCTTTGTTATACCTATGANGATTANGGGGTTTGGTAACTGATTGTTACCTCTNATANTGGGGAGTCCAGATNTAGCTTTTCCNCNTTNAAATAANATGANTTTTTGNTTATTGCCTCCNGCNCTATTTTTTCTTTTCNTTANTTCTA	Botrylloides diegensis	0.99	0.9194
Bacteria
					NR Megablast match
Colony ID	Extraction protocol	Forward primer (16S)	Reverse primer (16S)	Sequencing result	Best species	Query cover	Identity
B001	Water lysis	5’-AGAGTTTGATCCTGGCTCAG-3’	5’-CGGTTACCTTGTTACGACTT-3’	CWGCCTGGTAGTGGGGGACAACGTTTCGAAAGGAACGCTAATACCGCATACGTCCTACGGGAGAAAGCAGGGGACCTTCGGGCCTTGCGCTATCAGATGAGCCTAGGTCGGATTAGCTAGTTGGTGAGGTAATGGCTCACCAAGGCGACGATCCGTAACTGGTCTGAGAGGATGATCAGTCACACTGGAACTGAGACACGGTCCAGACTCCTACGGGAGGCAGCAGTGGGGAATATTGGACAATGGGCGAAAGCCTGATCCAGCCATGCCGCGTGTGTGAAGAAGGTCTTCGGATTGTAAAGCACTTTAAGTTGGGAGGAAGGGCATTAACCTAATACGTTAGTGTTTTGACGTTACCGACAGAATAAGCACCGGCTAACTTCGTGCCAGCAGCCGCGG…	Pseudomonas stutzeri	0.99	0.9947
B002	Water lysis	5’-AGAGTTTGATCCTGGCTCAG-3’	5’-CGGTTACCTTGTTACGACTT-3’	GTAWCTGAACCTTCGGGGAACGTTAACGGCGTCGAGCGGCGGACGGGTGAGTAATGCCTAGGAAATTGCCCTGATGTGGGGGATAACCATTGGAAACGATGGCTAATACCGCATGATGCCTACGGGCCAAAGAGGGGGACCTTCGGGCCTCTCGCGTCAGGATATGCCTAGGTGGGATTAGCTAGTTGGTGAGGTAAGGGCTCACCAAGGCGACGATCCCTAGCTGGTCTGAGAGGATGATCAGCCACACTGGAACTGAGACACGGTCCAGACTCCTACGGGAGGCAGCAGTGGGGAATATTGCACAATGGGCGCAAGCCTGATGCAGCCATGCCGCGTGTGTGAAGAAGGCCTTCGGGTTGTAAAGCACTTTCAGTCGTGAGGAAGGTKKWKGHGTTA…	Vibrio natriegens	0.99	0.9897
B003	Water lysis	5’-AGAGTTTGATCCTGGCTCAG-3’	5’-CGGTTACCTTGTTACGACTT-3’	CANGAGTAGCTTGCTACTCTGCTGACGAGCGGCGGACGGGTGAGTAATGCTTGGGAATGTACCTTATGGTGGGGGACAACAGTTGGAAACGACTGCTAATACCGCATAATGTCTTYGGACCAAAGCGGGGGACCTTCGGGCCTCGCGCCATAAGATCAGCCCAAGTGGGATTAGCTAGTTGGTGAGGTAATGGCTCACCAAGGCGACGATCCCTAGCTGGTTTGAGAGGATGATCAGCCACACTGGGACTGAGACACGGCCCAGACTCCTACGGGAGGCAGCAGTGGGGAATATTGCACAATGGGCGCAAGCCTGATGCAGCCATGCCGCGTGTGTGAAGAAGGCCTTCGGGTTGTAAAGCACTTTCAGTAAGGAGGAAAGGTTGGATGTTAATAGCAT…	Pseudoalteromonas lipolytica	0.99	0.9991
B004	Water lysis	5’-AGAGTTTGATCCTGGCTCAG-3’	5’-CGGTTACCTTGTTACGACTT-3’	GARCTTGCTCCCAGGCGTCGAGCGGCGGACGGGTGAGTAACACTTAGGAATCTACCTAGTAGTGGGGGATAGCTCGGGGAAACTCGAATTAATACCGCATACGWCCTACGGGAGAAAGGGGGCAACTTGTTGCTCTCGCTATTAGATGAGCCTAAGTCGGATTAGCTAGTTGGTGGGGTAAAGGCCTACCAAGGCGACGATCTGTAGCTGGTCTGAGAGGATGATCAGCCACACCGGGACTGAGACACGGCCCGGACTCCTACGGGAGGCAGCAGTGGGGAATATTGGACAATGGGGGCAACCCTGATCCAGCCATGCCGCGTGTGTGAAGAAGGCCTTTTGGTTGTAAAGCACTTTAAGCAGTGAAGAAGACCTAACGGTTAATACCCGTTAGCGATG…	Psychrobacter marincola	0.99	0.9856
B006	Water lysis	5’-AGAGTTTGATCCTGGCTCAG-3’	5’-CGGTTACCTTGTTACGACTT-3’	NNNGTCGCCTGCTTCCTATTGCTAGGTTGGCGCAACGCCTTCGGGTGAATCCAACTCCCATGGTGTGACGGGCGGTGTGTACAAGGCCTGGGAACGTATTCACCGCGGCATGCTGATCCGCGATTACTAGCGATTCCGCCTTCATGCTCTCGAGTTGCAGAGAACAATCCGAACTGAGACAACTTTTGGGGATTAGCTCGCCCTCGCAGGGTCGCTGCCCACTGTAGTTGCCATTGTAGCACGTGTGTAGCCCAGCGCGTAAGGGCCATGAGGACTTGACGTCATCCCCACCTTCCTCCGGCTTATCACCGGCGGTTCCTTTAGAGTACCCAACCAAATGATGGTAACTAAAGGCGAGGGTTGCGCTCGTTGCGGGACTTAACCCAACATCTCACGACA…	Sphingomonas paucimobilis	0.99	0.9966
B008	Water lysis	5’-AGAGTTTGATCCTGGCTCAG-3’	5’-CGGTTACCTTGTTACGACTT-3’	GTGCTTGCWCCTCTGGNGTCGAGNGGCGGACGGGTGAGTAATGCTTGGGAATATGCCTTATGGTGGGGGACAACAGTTGGAAACGACTGCTAATACCGSATGATGTCTACGGACCAAAGTGGGGGACCTTCGGGCCTCACGCCATAAGATTAGCCCAAGTGGGATTAGCTRGTTGGTGAGGTAATGGCTCACCAAGGCGACGATCCCTAGCTGGTTTGAGAGGATGATCAGCCACACTGGGACTGASASACGGCCCAGACTCCTACGGRAGGCARCAGTGGGGAATATTGCACAATGGGCGCAAGCCTGATGCAGCCATGCCGCGTGTGTGAAGAAGGCCTTCGGGTTGTAAAGCACTTTCAGTAAGGAGGAAAGGTTAAGTGTTAATARCACTTARCT…	Pseudoalteromonas shioyasakiensis	1	0.9728
References
Extraction protocols
HotSHOT		(Truett et al., 2000)
Primers
LCO1490/HC0219859 (mtCOI)		(Folmer et al., 1994)
27F/1492R (16S)		(Lane, 1991)
